# Machine learning-based prediction of memory requirements for metagenomic assembly in high-performance computing environments

**DOI:** 10.64898/2026.05.12.724571

**Authors:** Santiago Sanchez, Santino Faack, Martin Beracochea, Robert D. Finn, Björn Grüning, Bérénice Batut, Paul Zierep

## Abstract

Metagenomic assembly can be a computationally intensive step in microbiome analysis, with memory requirements that vary widely depending on input data characteristics. In workflow systems like Galaxy and large-scale platforms like MGnify, which run thousands of heterogeneous jobs, inaccurate memory allocation drives job failures and costly retries when underestimated, and reduces throughput when overestimated. Current approaches rely primarily on heuristic rules based on input file size or sample metadata, which often fail to generalize across diverse datasets.

In this study, we present a machine learning-based framework for predicting memory requirements of metagenomic assembly using metaSPAdes. We analyzed 300 assembly jobs from diverse biomes and evaluated 18 predictive models using combinations of input file size, biome classification, and sequence-derived k-mer features. K-mer profiles were computed from raw sequencing data and summarized into statistical descriptors capturing sequence complexity and diversity. Model performance was assessed using both conventional regression metrics and a production-oriented cost function that accounts for retry policies and resource waste in high-performance computing environments.

Our results show that machine learning models can outperform commonly used heuristics. In particular, models incorporating biome information achieved the best performance and can be tuned to favor conservative predictions that reduce job failure rates. Simpler models based solely on input file size also performed competitively, offering a practical alternative for systems with limited feature availability. When evaluated under realistic workload distributions, predictive approaches reduced total memory waste by several million gigabyte-hours per 1,000 jobs compared to static allocation strategies.

These findings demonstrate that data-driven resource prediction can substantially improve efficiency in metagenomic workflows. The proposed framework is adaptable to different computational environments and provides a foundation for integrating predictive resource allocation into large-scale bioinformatics platforms beyond Galaxy.
