## Supplementary Table 3 for "Machine learning-based prediction of memory requirements for metagenomic assembly in high-performance computing environments"

### Sheet: Sheet1
memory_gb	process	assembler_name	biome_name	biome_lineage
80	ASSEM	flye	root	root
80	ASSEM	megahit	root	root
9	ASSEM	metaspades	root	root
150	ASSEM	flye	Engineered	root.engineered
150	ASSEM	megahit	Engineered	root.engineered
116	ASSEM	metaspades	Bioreactor	root.engineered.bioreactor
10	ASSEM	metaspades	Continuous culture	root.engineered.bioreactor.continuous_culture
235	ASSEM	metaspades	Terephthalate	root.engineered.bioremediation.terephthalate
15	ASSEM	metaspades	Built environment	root.engineered.built_environment
80	ASSEM	metaspades	Food production	root.engineered.food_production
24	ASSEM	metaspades	Dairy products	root.engineered.food_production.dairy_products
78	ASSEM	metaspades	Fermented beverages	root.engineered.food_production.fermented_beverages
148	ASSEM	metaspades	Defined media	root.engineered.lab_enrichment.defined_media
14	ASSEM	metaspades	Simulated communities (microbial mixture)	root.engineered.modeled.simulated_communities_microbial_mixture
70	ASSEM	metaspades	Composting	root.engineered.solid_waste.composting
105	ASSEM	metaspades	Wastewater	root.engineered.wastewater
188	ASSEM	metaspades	Activated Sludge	root.engineered.wastewater.activated_sludge
30	ASSEM	metaspades	Water and sludge	root.engineered.wastewater.water_and_sludge
200	ASSEM	flye	Environmental	root.environmental
200	ASSEM	megahit	Environmental	root.environmental
405	ASSEM	metaspades	Aquaculture	root.environmental.aquatic.aquaculture
284	ASSEM	metaspades	Estuary	root.environmental.aquatic.estuary
246	ASSEM	metaspades	Freshwater	root.environmental.aquatic.freshwater
24	ASSEM	metaspades	Lentic	root.environmental.aquatic.lentic
217	ASSEM	metaspades	Marine	root.environmental.aquatic.marine
201	ASSEM	metaspades	Non-marine Saline and Alkaline	root.environmental.aquatic.non_marine_saline_and_alkaline
97	ASSEM	metaspades	Thermal springs	root.environmental.aquatic.thermal_springs
226	ASSEM	metaspades	Soil	root.environmental.terrestrial.soil
120	ASSEM	flye	Host-associated	root.host_associated
120	ASSEM	megahit	Host-associated	root.host_associated
102	ASSEM	metaspades	Digestive system	root.host_associated.animal.digestive_system
400	ASSEM	metaspades	Digestive system	root.host_associated.arthropoda.digestive_system
56	ASSEM	metaspades	Digestive system	root.host_associated.birds.digestive_system
160	ASSEM	metaspades	Digestive system	root.host_associated.fish.digestive_system
158	ASSEM	metaspades	Human	root.host_associated.human
130	ASSEM	metaspades	Digestive system	root.host_associated.human.digestive_system
12	ASSEM	metaspades	Excretory system	root.host_associated.human.excretory_system
203	ASSEM	metaspades	Reproductive system	root.host_associated.human.reproductive_system
43	ASSEM	metaspades	Skin	root.host_associated.human.skin
35	ASSEM	metaspades	Insecta	root.host_associated.insecta
70	ASSEM	metaspades	Digestive system	root.host_associated.insecta.digestive_system
56	ASSEM	metaspades	Digestive system	root.host_associated.mammals.digestive_system
75	ASSEM	metaspades	Gastrointestinal tract	root.host_associated.mammals.gastrointestinal_tract
8	ASSEM	metaspades	Respiratory system	root.host_associated.mammals.respiratory_system
115	ASSEM	metaspades	Plants	root.host_associated.plants
78	ASSEM	metaspades	Phylloplane	root.host_associated.plants.phylloplane
161	ASSEM	metaspades	Rhizosphere	root.host_associated.plants.rhizosphere
42	ASSEM	metaspades	Mixed	root.mixed
