## Supplementary Table 1 for "Machine learning-based prediction of memory requirements for metagenomic assembly in high-performance computing environments"

### Sheet: Sheet1
primary_accession	lineage	assembler	assembler_version	wall_clock_seconds	peak_mem_in_gbs	n50	l50	num_contigs	assembly_length	largest_contig	srr_id	Biomes
ERZ10545954	root:Engineered:Solid waste:Composting	metaspades	3.15.3	448669	90	883	72509	283906	266538636	171220	ERR9581643	Engineered:Solid waste
ERZ22160069	root:Engineered:Wastewater	metaspades	3.15.3	122437	44	1430	36534	190488	240064536	355380	SRR9006527	Engineered:Wastewater
ERZ22161297	root:Engineered:Wastewater	metaspades	3.15.3	82818	32	1536	21873	127773	168793951	304387	SRR9006579	Engineered:Wastewater
ERZ22157976	root:Engineered:Wastewater	metaspades	3.15.3	140453	92	862	117290	400350	356383114	101572	SRR21856512	Engineered:Wastewater
ERZ22161290	root:Engineered:Wastewater	metaspades	3.15.3	64859	41	844	12619	41026	35444579	15581	SRR9006565	Engineered:Wastewater
ERZ22160088	root:Engineered:Wastewater	metaspades	3.15.3	108023	40	1749	25289	164778	233943915	120722	SRR9006548	Engineered:Wastewater
ERZ22161282	root:Engineered:Wastewater	metaspades	3.15.3	151238	28	951	11492	40750	38275845	15416	SRR9006562	Engineered:Wastewater
ERZ22157948	root:Engineered:Wastewater	metaspades	3.15.3	187301	165	870	57309	191734	169708086	20993	SRR21856491	Engineered:Wastewater
ERZ22158288	root:Engineered:Wastewater	metaspades	3.15.3	176410	107	893	42227	145784	131808542	34766	SRR21856508	Engineered:Wastewater
ERZ22157977	root:Engineered:Wastewater	metaspades	3.15.3	241201	105	953	47433	170547	161041662	51878	SRR21856496	Engineered:Wastewater
ERZ22157943	root:Engineered:Wastewater	metaspades	3.15.3	187239	223	835	27775	90466	77641113	18549	SRR21856489	Engineered:Wastewater
ERZ22160078	root:Engineered:Wastewater	metaspades	3.15.3	136845	58	831	9821	31439	26812892	16654	SRR9006540	Engineered:Wastewater
ERZ22160013	root:Engineered:Wastewater	metaspades	3.15.3	97207	39	1594	23149	130270	174659676	163292	SRR9006525	Engineered:Wastewater
ERZ22158282	root:Engineered:Wastewater	metaspades	3.15.3	172811	43	867	51361	171994	152222259	76489	SRR21856514	Engineered:Wastewater
ERZ22157981	root:Engineered:Wastewater	metaspades	3.15.3	129659	129	811	26755	84129	70376196	14019	SRR21856497	Engineered:Wastewater
ERZ22160067	root:Engineered:Wastewater	metaspades	3.15.3	97242	37	1899	20264	132066	193415414	159593	SRR9006528	Engineered:Wastewater
ERZ22158287	root:Engineered:Wastewater	metaspades	3.15.3	72022	101	948	39598	143232	135062483	33498	SRR21856505	Engineered:Wastewater
ERZ22160007	root:Engineered:Wastewater	metaspades	3.15.3	126004	44	861	13555	44431	38928758	15693	SRR9006518	Engineered:Wastewater
ERZ22158280	root:Engineered:Wastewater	metaspades	3.15.3	32454	103	834	27487	89910	77319537	28118	SRR21856503	Engineered:Wastewater
ERZ22160011	root:Engineered:Wastewater	metaspades	3.15.3	194434	42	807	8966	28029	23373935	25774	SRR9006522	Engineered:Wastewater
ERZ22158310	root:Engineered:Wastewater	metaspades	3.15.3	136859	40	1914	28623	184853	272197168	118086	SRR9006505	Engineered:Wastewater
ERZ22158307	root:Engineered:Wastewater	metaspades	3.15.3	133210	39	1927	21487	141638	207030702	118709	SRR9006503	Engineered:Wastewater
ERZ22157930	root:Engineered:Wastewater	metaspades	3.15.3	126027	42	1867	25575	173090	251442115	134269	SRR1611146	Engineered:Wastewater
ERZ22161299	root:Engineered:Wastewater	metaspades	3.15.3	79217	35	1805	19964	124501	178288425	128320	SRR9006583	Engineered:Wastewater
ERZ22160065	root:Engineered:Wastewater	metaspades	3.15.3	97222	39	1781	22188	144330	203925621	106509	SRR9006526	Engineered:Wastewater
ERZ22158301	root:Engineered:Wastewater	metaspades	3.15.3	75651	40	831	11767	37923	32437950	27813	SRR9006498	Engineered:Wastewater
ERZ22161278	root:Engineered:Wastewater	metaspades	3.15.3	104431	39	1672	25808	149571	203945519	141424	SRR9006556	Engineered:Wastewater
ERZ22157920	root:Engineered:Wastewater	metaspades	3.15.3	64834	96	899	127707	448453	411152708	66686	SRR21856499	Engineered:Wastewater
ERZ22161292	root:Engineered:Wastewater	metaspades	3.15.3	108031	41	891	11044	37216	33455325	23614	SRR9006572	Engineered:Wastewater
ERZ22158302	root:Engineered:Wastewater	metaspades	3.15.3	216042	58	814	9283	29420	24767982	16189	SRR9006501	Engineered:Wastewater
ERZ22158435	root:Engineered:Wastewater	metaspades	3.15.3	118849	35	1864	23774	151005	219520058	155970	SRR9006509	Engineered:Wastewater
ERZ11848503	root:Environmental:Aquatic:Marine	metaspades	3.15.3	1036321	253	1268	156431	845062	995062306	370260	ERR594345	Environmental:Aquatic
ERZ12300332	root:Environmental:Aquatic:Marine	metaspades	3.15.3	1131200	147	709	29656	83972	63127506	34775	SRR5788118	Environmental:Aquatic
ERZ12299452	root:Environmental:Aquatic:Marine	metaspades	3.15.3	150302	38	729	1576	4496	3427878	6727	ERR3586788	Environmental:Aquatic
ERZ13692205	root:Environmental:Aquatic:Marine:Oceanic	metaspades	3.15.3	1514906	221	872	64533	219220	195620087	123806	SRR5720334	Environmental:Aquatic
ERZ12299477	root:Environmental:Aquatic:Marine	metaspades	3.15.3	356303	133	809	31294	98750	82704098	19010	ERR3586784	Environmental:Aquatic
ERZ9422366	root:Environmental:Aquatic:Marine	metaspades	3.15.3	3068555	212	793	32232	96683	78634540	13284	SRR12480233	Environmental:Aquatic
ERZ13692167	root:Environmental:Aquatic:Marine:Oceanic	metaspades	3.15.3	156973	50	820	29852	98209	84204943	33177	SRR5720300	Environmental:Aquatic
ERZ14208729	root:Environmental:Aquatic:Marine	metaspades	3.15.3	1075743	152	857	52491	173743	152640080	76373	SRR5788335	Environmental:Aquatic
ERZ14864759	root:Environmental:Aquatic:Marine	metaspades	3.15.3	238551	73	782	21058	63650	51667120	29495	SRR5788437	Environmental:Aquatic
ERZ9808543	root:Environmental:Aquatic:Marine	metaspades	3.15.3	5188686	303	794	39566	121988	100446156	20305	SRR12479866	Environmental:Aquatic
ERZ9423342	root:Environmental:Aquatic:Marine	metaspades	3.15.3	412740	139	725	16397	47917	36844878	25698	SRR13122284	Environmental:Aquatic
ERZ21854016	root:Environmental:Aquatic:Marine	metaspades	3.15.3	39656	24	1635	5902	44845	60731148	689619	SRR17458616	Environmental:Aquatic
ERZ14208642	root:Environmental:Aquatic:Marine	metaspades	3.15.3	442969	114	873	36684	125684	112329650	45127	SRR5788242	Environmental:Aquatic
ERZ14208661	root:Environmental:Aquatic:Marine	metaspades	3.15.3	449809	97	767	25825	80082	65061458	43731	SRR5788279	Environmental:Aquatic
ERZ14864771	root:Environmental:Aquatic:Marine	metaspades	3.15.3	576118	117	753	47167	145015	116479682	44982	SRR5788467	Environmental:Aquatic
ERZ9422487	root:Environmental:Aquatic:Marine	metaspades	3.15.3	462588	102	869	34972	118723	105526610	54220	SRR12480292	Environmental:Aquatic
ERZ11848505	root:Environmental:Aquatic:Marine	metaspades	3.15.3	1211105	279	1254	118201	664424	779500110	377169	ERR594348	Environmental:Aquatic
ERZ11849542	root:Environmental:Aquatic:Freshwater:Lotic:Low land river systems	metaspades	3.15.3	1140995	138	1506	35611	186032	238854433	113678	SRR1522964	Environmental:Aquatic
ERZ9422148	root:Environmental:Aquatic:Marine	metaspades	3.15.3	2372906	148	727	20629	57810	43740810	16251	SRR12480158	Environmental:Aquatic
ERZ14237965	root:Environmental:Aquatic:Marine	metaspades	3.15.3	426831	132	922	44145	158930	148158400	74936	SRR5788372	Environmental:Aquatic
ERZ11848504	root:Environmental:Aquatic:Marine	metaspades	3.15.3	2209275	0	1158	192452	922216	1025282310	439815	ERR594336	Environmental:Aquatic
ERZ13692201	root:Environmental:Aquatic:Marine:Oceanic	metaspades	3.15.3	5267302	300	799	67386	210869	174783860	54311	SRR5720326	Environmental:Aquatic
ERZ12295427	root:Environmental:Aquatic:Marine:Oceanic	metaspades	3.15.3	1760180	193	839	50997	163059	139622297	20015	SRR5720247	Environmental:Aquatic
ERZ9422622	root:Environmental:Aquatic:Marine	metaspades	3.15.3	1191724	201	826	50731	169097	145976377	234106	SRR12480362	Environmental:Aquatic
ERZ14212213	root:Environmental:Aquatic:Marine	metaspades	3.15.3	132406	90	1518	7924	48266	60762155	122922	SRR13485158	Environmental:Aquatic
ERZ14225614	root:Environmental:Aquatic:Marine	metaspades	3.15.3	430564	147	836	58619	194936	168992290	43219	SRR5788366	Environmental:Aquatic
ERZ14208709	root:Environmental:Aquatic:Marine	metaspades	3.15.3	398250	99	767	29662	91120	73670362	86961	SRR5788280	Environmental:Aquatic
ERZ12300655	root:Environmental:Aquatic:Marine	metaspades	3.15.3	665024	157	696	42906	121180	90062261	14121	SRR5788023	Environmental:Aquatic
ERZ21854002	root:Environmental:Aquatic:Marine	metaspades	3.15.3	39636	24	2109	3354	37239	56579376	689619	SRR17458619	Environmental:Aquatic
ERZ12300444	root:Environmental:Aquatic:Marine	metaspades	3.15.3	1378845	174	771	32118	95304	76120964	11735	SRR5788182	Environmental:Aquatic
ERZ11952290	root:Environmental:Terrestrial:Soil	metaspades	3.15.3	337870	129	591	9588	22814	14222523	6243	ERR9752702	Environmental:Terrestrial
ERZ8591300	root:Environmental:Terrestrial:Soil	metaspades	3.15.3	858966	181	660	59555	165029	118415922	24931	ERR8263081	Environmental:Terrestrial
ERZ10545953	root:Environmental:Terrestrial:Soil:Oil-contaminated	metaspades	3.15.3	399278	70	2380	26137	229786	363948341	379270	ERR9581642	Environmental:Terrestrial
ERZ11952289	root:Environmental:Terrestrial:Soil	metaspades	3.15.3	383348	92	560	3133	7033	4092130	3100	ERR9752724	Environmental:Terrestrial
ERZ9284016	root:Environmental:Terrestrial:Soil:Contaminated	metaspades	3.15.3	632020	100	1545	16522	116118	154619964	268244	ERR9527534	Environmental:Terrestrial
ERZ12792449	root:Environmental:Terrestrial:Soil:Contaminated	metaspades	3.15.3	1042719	236	885	3899	12523	11040359	12690	ERR9578590	Environmental:Terrestrial
ERZ9284153	root:Environmental:Terrestrial:Soil:Contaminated	metaspades	3.15.3	766469	143	1589	30563	191395	254215453	504775	ERR9527526	Environmental:Terrestrial
ERZ22170325	root:Environmental:Terrestrial:Soil:Forest soil	metaspades	3.15.3	28853	131	622	47714	118050	77333885	37564	SRR25008561	Environmental:Terrestrial
ERZ8589774	root:Environmental:Terrestrial:Soil	metaspades	3.15.3	1460695	232	736	177442	575404	466003051	61070	ERR8263091	Environmental:Terrestrial
ERZ9284146	root:Environmental:Terrestrial:Soil:Contaminated	metaspades	3.15.3	576342	141	1468	25271	181466	234432391	285501	ERR9527528	Environmental:Terrestrial
ERZ22170345	root:Environmental:Terrestrial:Soil:Forest soil	metaspades	3.15.3	68441	156	694	71636	202250	149949772	11443	SRR25008570	Environmental:Terrestrial
ERZ11952263	root:Environmental:Terrestrial:Soil	metaspades	3.15.3	229842	87	580	4196	9977	6155079	15081	ERR9752742	Environmental:Terrestrial
ERZ22170331	root:Environmental:Terrestrial:Soil:Forest soil	metaspades	3.15.3	93629	160	590	30666	73018	45437866	4613	SRR25008539	Environmental:Terrestrial
ERZ11952286	root:Environmental:Terrestrial:Soil	metaspades	3.15.3	198049	85	566	3198	7393	4421171	17478	ERR9752757	Environmental:Terrestrial
ERZ22170342	root:Environmental:Terrestrial:Soil:Forest soil	metaspades	3.15.3	82827	172	632	34347	90521	61910718	12406	SRR25008557	Environmental:Terrestrial
ERZ22170329	root:Environmental:Terrestrial:Soil:Forest soil	metaspades	3.15.3	104414	164	672	54778	153333	111484789	18582	SRR25008559	Environmental:Terrestrial
ERZ22170344	root:Environmental:Terrestrial:Soil:Forest soil	metaspades	3.15.3	90010	169	611	41458	101616	65578221	9423	SRR25008571	Environmental:Terrestrial
ERZ22170359	root:Environmental:Terrestrial:Soil:Forest soil	metaspades	3.15.3	93633	179	560	19696	44410	25953769	2849	SRR25008579	Environmental:Terrestrial
ERZ22170341	root:Environmental:Terrestrial:Soil:Forest soil	metaspades	3.15.3	46834	139	687	26949	80617	60973986	19500	SRR25008556	Environmental:Terrestrial
ERZ11952291	root:Environmental:Terrestrial:Soil	metaspades	3.15.3	411121	125	569	6053	13799	8187873	14946	ERR9752794	Environmental:Terrestrial
ERZ9284062	root:Environmental:Terrestrial:Soil:Contaminated	metaspades	3.15.3	575658	146	1549	28466	195353	250885425	146251	ERR9527525	Environmental:Terrestrial
ERZ22170996	root:Environmental:Terrestrial:Soil:Forest soil	metaspades	3.15.3	93642	180	654	76094	205464	144899697	52842	SRR25008583	Environmental:Terrestrial
ERZ8590151	root:Environmental:Terrestrial:Soil	metaspades	3.15.3	1485867	225	737	162912	530014	430216845	93258	ERR8263092	Environmental:Terrestrial
ERZ22170340	root:Environmental:Terrestrial:Soil:Forest soil	metaspades	3.15.3	21657	132	618	29344	74262	49156451	6642	SRR25008563	Environmental:Terrestrial
ERZ11952297	root:Environmental:Terrestrial:Soil	metaspades	3.15.3	262326	98	567	3596	8333	4997220	8390	ERR9752750	Environmental:Terrestrial
ERZ22170993	root:Environmental:Terrestrial:Soil:Forest soil	metaspades	3.15.3	100811	172	725	86457	269137	212827710	94899	SRR25008581	Environmental:Terrestrial
ERZ18322102	root:Environmental:Terrestrial:Soil:Agricultural	metaspades	3.15.3	18025	10	1525	2563	22036	29305884	667307	ERR840878	Environmental:Terrestrial
ERZ22170333	root:Environmental:Terrestrial:Soil:Forest soil	metaspades	3.15.3	97242	168	670	62105	169047	120946264	8063	SRR25008517	Environmental:Terrestrial
ERZ9284106	root:Environmental:Terrestrial:Soil:Contaminated	metaspades	3.15.3	374964	84	1479	24590	169751	219293174	271886	ERR9527532	Environmental:Terrestrial
ERZ11952287	root:Environmental:Terrestrial:Soil	metaspades	3.15.3	304372	103	572	4872	11398	6911201	18863	ERR9752780	Environmental:Terrestrial
ERZ13617050	root:Host-associated:Animal:Digestive system:Fecal	metaspades	3.15.3	136011	64	2215	20130	174872	266624319	199389	ERR4398757	Host-associated:Animal
ERZ13616060	root:Host-associated:Animal:Digestive system:Fecal	metaspades	3.15.3	163400	47	1302	24395	136225	163049931	136716	ERR4398784	Host-associated:Animal
ERZ13616793	root:Host-associated:Animal:Digestive system:Fecal	metaspades	3.15.3	154601	37	1586	14204	96099	126533770	122249	ERR4398720	Host-associated:Animal
ERZ13616821	root:Host-associated:Animal:Digestive system:Fecal	metaspades	3.15.3	224665	23	5281	2751	35930	80380580	248395	ERR4398732	Host-associated:Animal
ERZ13617660	root:Host-associated:Animal:Digestive system:Fecal	metaspades	3.15.3	175607	90	1124	61875	288024	311421545	89283	ERR4398777	Host-associated:Animal
ERZ13617595	root:Host-associated:Animal:Digestive system:Fecal	metaspades	3.15.3	463266	88	2084	15748	125442	188135381	209350	ERR4398818	Host-associated:Animal
ERZ13617506	root:Host-associated:Animal:Digestive system:Fecal	metaspades	3.15.3	226687	81	2060	36067	293607	433755328	452222	ERR4398756	Host-associated:Animal
ERZ13616879	root:Host-associated:Animal:Digestive system:Fecal	metaspades	3.15.3	437688	39	2086	19617	148693	226859949	247328	ERR4398829	Host-associated:Animal
ERZ13616451	root:Host-associated:Animal:Digestive system:Fecal	metaspades	3.15.3	360714	93	1624	76537	450787	600699906	168306	ERR4398765	Host-associated:Animal
ERZ13616207	root:Host-associated:Animal:Digestive system:Fecal	metaspades	3.15.3	256652	21	3415	4224	48633	87223895	261637	ERR4398727	Host-associated:Animal
ERZ13616587	root:Host-associated:Animal:Digestive system:Fecal	metaspades	3.15.3	252800	129	1528	62678	382412	493010049	242967	ERR4398745	Host-associated:Animal
ERZ13617387	root:Host-associated:Animal:Digestive system:Fecal	metaspades	3.15.3	205743	35	2288	8825	90234	137042659	702181	ERR4398728	Host-associated:Animal
ERZ13616755	root:Host-associated:Animal:Digestive system:Fecal	metaspades	3.15.3	258898	84	1825	38548	293056	407985654	184584	ERR4398748	Host-associated:Animal
ERZ13617695	root:Host-associated:Animal:Digestive system:Fecal	metaspades	3.15.3	217833	65	1813	21610	171384	237686226	318526	ERR4398705	Host-associated:Animal
ERZ13616393	root:Host-associated:Animal:Digestive system:Fecal	metaspades	3.15.3	348226	128	2417	57413	468598	759477478	497834	ERR4398799	Host-associated:Animal
ERZ13617116	root:Host-associated:Animal:Digestive system:Fecal	metaspades	3.15.3	310211	132	2158	70425	547000	845570493	221303	ERR4398802	Host-associated:Animal
ERZ13616641	root:Host-associated:Animal:Digestive system:Fecal	metaspades	3.15.3	203728	75	1533	47254	288865	374044217	316141	ERR4398737	Host-associated:Animal
ERZ13616284	root:Host-associated:Animal:Digestive system:Fecal	metaspades	3.15.3	190834	63	1410	23338	136719	170123114	390270	ERR4398782	Host-associated:Animal
ERZ13616895	root:Host-associated:Animal:Digestive system:Fecal	metaspades	3.15.3	215515	80	1679	40584	282177	384888861	242601	ERR4398741	Host-associated:Animal
ERZ13617750	root:Host-associated:Animal:Digestive system:Fecal	metaspades	3.15.3	303694	129	1620	61915	392260	517662104	272682	ERR4398763	Host-associated:Animal
ERZ13616204	root:Host-associated:Animal:Digestive system:Fecal	metaspades	3.15.3	176995	38	1609	16774	115053	150662506	234859	ERR4398719	Host-associated:Animal
ERZ13617042	root:Host-associated:Animal:Digestive system:Fecal	metaspades	3.15.3	154675	64	1477	22522	144757	183410355	135563	ERR4398711	Host-associated:Animal
ERZ13617594	root:Host-associated:Animal:Digestive system:Fecal	metaspades	3.15.3	197766	66	1424	31701	180947	224241658	138974	ERR4398743	Host-associated:Animal
ERZ13616500	root:Host-associated:Animal:Digestive system:Fecal	metaspades	3.15.3	187614	46	1625	21433	142681	189768079	203851	ERR4398712	Host-associated:Animal
ERZ13617299	root:Host-associated:Animal:Digestive system:Fecal	metaspades	3.15.3	294018	82	2765	40634	373783	635553787	304037	ERR4398809	Host-associated:Animal
ERZ13617405	root:Host-associated:Animal:Digestive system:Fecal	metaspades	3.15.3	286866	87	1833	51083	344562	484946816	128109	ERR4398766	Host-associated:Animal
ERZ13616194	root:Host-associated:Animal:Digestive system:Fecal	metaspades	3.15.3	432104	46	1739	20350	162360	223263535	480424	ERR4398828	Host-associated:Animal
ERZ13617768	root:Host-associated:Animal:Digestive system:Fecal	metaspades	3.15.3	409497	130	2119	65770	503590	767163375	390475	ERR4398796	Host-associated:Animal
ERZ13616192	root:Host-associated:Animal:Digestive system:Fecal	metaspades	3.15.3	471316	140	1758	85644	596364	830981115	353554	ERR4398797	Host-associated:Animal
ERZ13616613	root:Host-associated:Animal:Digestive system:Fecal	metaspades	3.15.3	189460	72	1816	24008	208118	295351930	361262	ERR4398701	Host-associated:Animal
ERZ8879894	root:Host-associated:Arthropoda:Digestive system:Gut	metaspades	3.15.3	736132	809	701	29674	78124	56362437	14791	ERR7783800	Host-associated:Arthropoda
ERZ8879862	root:Host-associated:Arthropoda:Digestive system:Gut	metaspades	3.15.3	696123	955	641	7822	19975	13557624	14237	ERR7783797	Host-associated:Arthropoda
ERZ8879921	root:Host-associated:Arthropoda:Digestive system:Gut	metaspades	3.15.3	698734	748	694	30802	80705	57752289	14279	ERR7783798	Host-associated:Arthropoda
ERZ8879970	root:Host-associated:Arthropoda:Digestive system:Gut	metaspades	3.15.3	731842	533	686	31997	82416	58155121	14237	ERR7783799	Host-associated:Arthropoda
ERZ8879889	root:Host-associated:Arthropoda:Digestive system:Gut	metaspades	3.15.3	700462	808	647	13496	34232	23238057	14235	ERR7783796	Host-associated:Arthropoda
ERZ8879949	root:Host-associated:Arthropoda:Digestive system:Gut	metaspades	3.15.3	757781	500	694	43915	113596	80949684	14790	ERR7783795	Host-associated:Arthropoda
ERZ9040398	root:Host-associated:Birds:Digestive system:Ceca	metaspades	3.15.3	6392	5	994	7840	34158	34033082	114834	SRR6765258	Host-associated:Birds
ERZ9040411	root:Host-associated:Birds:Digestive system:Ceca	metaspades	3.15.3	7481	7	967	8251	36965	36668589	87894	SRR6765259	Host-associated:Birds
ERZ9040413	root:Host-associated:Birds:Digestive system:Ceca	metaspades	3.15.3	9684	6	737	19917	59061	46049654	40970	SRR6765263	Host-associated:Birds
ERZ14237448	root:Host-associated:Birds:Digestive system:Fecal	metaspades	3.15.3	12203345	139	1856	593	9182	11733532	97975	ERR10222455	Host-associated:Birds
ERZ14237450	root:Host-associated:Birds:Digestive system:Fecal	metaspades	3.15.3	7146885	162	1004	3521	15784	15631544	36738	ERR10222451	Host-associated:Birds
ERZ14237451	root:Host-associated:Birds:Digestive system:Fecal	metaspades	3.15.3	1910592	156	765	34213	102549	82552504	64897	ERR10222453	Host-associated:Birds
ERZ9040397	root:Host-associated:Birds:Digestive system:Ceca	metaspades	3.15.3	7472	5	1110	7026	34326	36437587	154927	SRR6765266	Host-associated:Birds
ERZ9040396	root:Host-associated:Birds:Digestive system:Ceca	metaspades	3.15.3	8451	6	1239	5473	32475	37086040	89313	SRR6765267	Host-associated:Birds
ERZ9040437	root:Host-associated:Birds:Digestive system:Ceca	metaspades	3.15.3	13431	10	800	21973	75880	64915122	57487	SRR6765260	Host-associated:Birds
ERZ14237447	root:Host-associated:Birds:Digestive system:Fecal	metaspades	3.15.3	6558028	99	828	2365	7057	5832501	4918	ERR10222454	Host-associated:Birds
ERZ9040441	root:Host-associated:Birds:Digestive system:Ceca	metaspades	3.15.3	13391	10	816	27383	92099	78611011	64728	SRR6765262	Host-associated:Birds
ERZ9040356	root:Host-associated:Birds:Digestive system:Ceca	metaspades	3.15.3	2243	2	790	3415	12321	10624929	20208	SRR6765265	Host-associated:Birds
ERZ14232175	root:Host-associated:Birds:Digestive system	metaspades	3.15.3	155965	45	2208	5423	42876	65747643	103022	SRR9113725	Host-associated:Birds
ERZ14237449	root:Host-associated:Birds:Digestive system:Fecal	metaspades	3.15.3	1839217	147	886	3341	13081	11992623	18473	ERR10222452	Host-associated:Birds
ERZ9040438	root:Host-associated:Birds:Digestive system:Ceca	metaspades	3.15.3	14056	9	786	26037	85673	71354035	100177	SRR6765261	Host-associated:Birds
ERZ9040414	root:Host-associated:Birds:Digestive system:Ceca	metaspades	3.15.3	9303	8	740	17560	52569	41240158	88118	SRR6765264	Host-associated:Birds
ERZ12289984	root:Host-associated:Fish:Digestive system	metaspades	3.15.3	188985	35	2808	10062	157667	256383512	698214	SRR9109403	Host-associated:Fish
ERZ13633727	root:Host-associated:Fish:Digestive system	metaspades	3.15.3	310	5	623	364	887	575607	2641	ERR9358528	Host-associated:Fish
ERZ13633701	root:Host-associated:Fish:Digestive system	metaspades	3.15.3	1058	1	3457	611	2840	6924496	16200	ERR9360683	Host-associated:Fish
ERZ13633614	root:Host-associated:Fish:Digestive system	metaspades	3.15.3	155	5	840	41	131	112612	5068	ERR9358617	Host-associated:Fish
ERZ13633737	root:Host-associated:Fish:Digestive system	metaspades	3.15.3	89	5	616	12	31	21458	1572	ERR9360673	Host-associated:Fish
ERZ12289982	root:Host-associated:Fish:Digestive system	metaspades	3.15.3	120236	20	8318	1991	75088	160498594	579232	SRR9109399	Host-associated:Fish
ERZ12289981	root:Host-associated:Fish:Digestive system	metaspades	3.15.3	215570	36	1840	16834	158886	227183846	671167	SRR9109408	Host-associated:Fish
ERZ13633687	root:Host-associated:Fish:Digestive system	metaspades	3.15.3	406	5	1497	1248	4516	5768715	9030	ERR9358563	Host-associated:Fish
ERZ13633733	root:Host-associated:Fish:Digestive system	metaspades	3.15.3	1909	2	109291	20	385	7340866	344750	ERR9358625	Host-associated:Fish
ERZ13633594	root:Host-associated:Fish:Digestive system	metaspades	3.15.3	8855	8	1049	425	3183	3768253	187839	ERR9358602	Host-associated:Fish
ERZ13633759	root:Host-associated:Fish:Digestive system	metaspades	3.15.3	321	0	736	27	73	54139	1371	ERR9358601	Host-associated:Fish
ERZ13633705	root:Host-associated:Fish:Digestive system	metaspades	3.15.3	162	0	678	29	79	58295	2020	ERR9360691	Host-associated:Fish
ERZ13633633	root:Host-associated:Fish:Digestive system	metaspades	3.15.3	893	5	1049	1442	4573	4494757	5886	ERR9358564	Host-associated:Fish
ERZ13633675	root:Host-associated:Fish:Digestive system	metaspades	3.15.3	624	0	1207	1382	4616	5036633	5928	ERR9360704	Host-associated:Fish
ERZ13633665	root:Host-associated:Fish:Digestive system	metaspades	3.15.3	551	5	725	120	344	261190	4019	ERR9358532	Host-associated:Fish
ERZ12289975	root:Host-associated:Fish:Digestive system	metaspades	3.15.3	141507	20	7290	2604	71989	144962971	579232	SRR9109400	Host-associated:Fish
ERZ13633714	root:Host-associated:Fish:Digestive system	metaspades	3.15.3	339	0	4610	82	635	1534492	71653	ERR9358541	Host-associated:Fish
ERZ13633713	root:Host-associated:Fish:Digestive system	metaspades	3.15.3	274	0	730	179	513	390298	12845	ERR9358518	Host-associated:Fish
ERZ13633593	root:Host-associated:Fish:Digestive system	metaspades	3.15.3	732	5	982	189	770	767160	11720	ERR9358580	Host-associated:Fish
ERZ13633627	root:Host-associated:Fish:Digestive system	metaspades	3.15.3	405	0	718	545	1457	1073300	3293	ERR9358548	Host-associated:Fish
ERZ13633712	root:Host-associated:Fish:Digestive system	metaspades	3.15.3	345	5	2327	418	2162	3619709	44332	ERR9360693	Host-associated:Fish
ERZ13633656	root:Host-associated:Fish:Digestive system	metaspades	3.15.3	580	0	692	777	2022	1440975	3726	ERR9360639	Host-associated:Fish
ERZ13633768	root:Host-associated:Fish:Digestive system	metaspades	3.15.3	147	0	651	25	64	44829	2831	ERR9360669	Host-associated:Fish
ERZ13633660	root:Host-associated:Fish:Digestive system	metaspades	3.15.3	104	1	619	8	20	14450	2924	ERR9358513	Host-associated:Fish
ERZ12289967	root:Host-associated:Fish:Digestive system	metaspades	3.15.3	148590	32	2020	9955	113763	172653291	737471	SRR12456168	Host-associated:Fish
ERZ13633731	root:Host-associated:Fish:Digestive system	metaspades	3.15.3	315	0	685	846	2194	1553148	5844	ERR9360640	Host-associated:Fish
ERZ13633649	root:Host-associated:Fish:Digestive system	metaspades	3.15.3	1481	5	64306	36	411	7295767	197370	ERR9358554	Host-associated:Fish
ERZ12289980	root:Host-associated:Fish:Digestive system	metaspades	3.15.3	183873	36	4062	8031	141515	258799497	736513	SRR9109402	Host-associated:Fish
ERZ13633598	root:Host-associated:Fish:Digestive system	metaspades	3.15.3	535	5	1178	1420	4732	5056644	9357	ERR9360677	Host-associated:Fish
ERZ13633639	root:Host-associated:Fish:Digestive system	metaspades	3.15.3	644	4	70648	6	80	1357730	186430	ERR9358620	Host-associated:Fish
ERZ14206971	root:Host-associated:Human:Digestive system:Large intestine:Fecal	metaspades	3.15.3	190296	43	7045	6671	127842	324214698	518979	ERR10125383	Host-associated:Human
ERZ21615891	root:Host-associated:Human:Digestive system:Oral	metaspades	3.15.3	180025	48	27903	155	4466	19988735	403783	ERR9968971	Host-associated:Human
ERZ21846189	root:Host-associated:Human:Digestive system:Large intestine:Fecal	metaspades	3.15.3	133219	44	1467	6569	30071	37199016	48510	ERR11491866	Host-associated:Human
ERZ21883455	root:Host-associated:Human:Digestive system:Large intestine:Fecal	metaspades	3.15.3	93622	11	4147	6249	89622	186807443	402350	ERR11494323	Host-associated:Human
ERZ21776595	root:Host-associated:Human:Excretory system:Urethra:Urine	metaspades	3.15.3	3655	8	16847	93	1483	6077312	77936	SRR13740785	Host-associated:Human
ERZ21776645	root:Host-associated:Human:Excretory system:Urethra:Urine	metaspades	3.15.3	31	5	5141	226	2031	5168676	65788	SRR13740773	Host-associated:Human
ERZ21616050	root:Host-associated:Human:Digestive system:Oral	metaspades	3.15.3	176442	18	4720	4352	55313	127915486	759534	ERR9968870	Host-associated:Human
ERZ21878058	root:Host-associated:Human:Digestive system:Large intestine:Fecal	metaspades	3.15.3	165605	17	5769	6982	126424	279765908	403800	ERR11474762	Host-associated:Human
ERZ21883297	root:Host-associated:Human:Digestive system:Large intestine:Fecal	metaspades	3.15.3	36010	9	1808	7492	54528	78563755	211491	ERR11490951	Host-associated:Human
ERZ21883376	root:Host-associated:Human:Digestive system:Large intestine:Fecal	metaspades	3.15.3	82830	9	6537	3099	67094	151350185	387347	ERR11492277	Host-associated:Human
ERZ21847143	root:Host-associated:Human:Digestive system:Large intestine:Fecal	metaspades	3.15.3	46857	12	3585	4504	59584	115152312	555061	ERR2726489	Host-associated:Human
ERZ14208513	root:Host-associated:Human:Digestive system:Large intestine	metaspades	3.15.3	171089	69	653	46664	131179	94720775	166378	SRR14411348	Host-associated:Human
ERZ13692914	root:Host-associated:Human:Digestive system	metaspades	3.15.3	15333	14	1578	12319	67974	89762795	252748	ERR5455154	Host-associated:Human
ERZ10621134	root:Host-associated:Human:Digestive system:Hindgut:Rectum	metaspades	3.15.3	175586	31	2859	11954	118679	211886740	607586	ERR2855897	Host-associated:Human
ERZ21616042	root:Host-associated:Human:Digestive system:Oral	metaspades	3.15.3	108009	15	3358	8435	73599	150142568	478853	ERR9968847	Host-associated:Human
ERZ21843473	root:Host-associated:Human:Digestive system:Large intestine:Fecal	metaspades	3.15.3	25257	12	1166	1476	5944	6349792	23447	ERR11474390	Host-associated:Human
ERZ21615943	root:Host-associated:Human:Digestive system:Oral	metaspades	3.15.3	50414	20	8522	3144	63998	177681825	412814	ERR9969119	Host-associated:Human
ERZ10620935	root:Host-associated:Human:Digestive system:Hindgut:Rectum	metaspades	3.15.3	165124	25	12287	2376	81882	198989773	520050	ERR2855883	Host-associated:Human
ERZ21844367	root:Host-associated:Human:Digestive system:Large intestine:Fecal	metaspades	3.15.3	118859	85	1241	1692	7123	7908312	15234	ERR11474793	Host-associated:Human
ERZ21615990	root:Host-associated:Human:Digestive system:Oral	metaspades	3.15.3	126053	14	2296	6790	59479	96478480	583610	ERR9969223	Host-associated:Human
ERZ21844429	root:Host-associated:Human:Digestive system:Large intestine:Fecal	metaspades	3.15.3	183611	12	1964	10359	60334	88717646	69729	ERR11474933	Host-associated:Human
ERZ21615954	root:Host-associated:Human:Digestive system:Oral	metaspades	3.15.3	212453	19	6021	3451	54708	135669294	550294	ERR9969151	Host-associated:Human
ERZ21776741	root:Host-associated:Human:Excretory system:Urethra:Urine	metaspades	3.15.3	133244	9	9095	852	28055	74486041	618939	SRR17798741	Host-associated:Human
ERZ21615884	root:Host-associated:Human:Digestive system:Oral	metaspades	3.15.3	43245	20	6127	5328	69970	186026255	537568	ERR9968935	Host-associated:Human
ERZ12298664	root:Host-associated:Human:Skin	metaspades	3.15.3	137914	25	3556	1594	16521	32668662	154988	ERR4605135	Host-associated:Human
ERZ21616151	root:Host-associated:Human:Digestive system:Oral	metaspades	3.15.3	57627	10	37852	137	10685	37340873	673258	ERR9969168	Host-associated:Human
ERZ12298698	root:Host-associated:Human:Skin	metaspades	3.15.3	108371	20	14636	346	7128	25918664	221190	ERR4605120	Host-associated:Human
ERZ13692722	root:Host-associated:Human:Digestive system	metaspades	3.15.3	13518	10	2045	5134	42591	65625486	242560	ERR5295216	Host-associated:Human
ERZ10620906	root:Host-associated:Human:Digestive system:Hindgut:Rectum	metaspades	3.15.3	153127	22	4466	6707	100413	208518378	374996	ERR2855887	Host-associated:Human
ERZ21846130	root:Host-associated:Human:Digestive system:Large intestine:Fecal	metaspades	3.15.3	50400	15	1656	14018	71615	95728968	47982	ERR11490155	Host-associated:Human
ERZ12593149	root:Host-associated:Insecta:Digestive system	metaspades	3.15.3	251274	44	4408	1515	23175	50503586	310921	SRR12180986	Host-associated:Insecta
ERZ12636445	root:Host-associated:Insecta:Digestive system	metaspades	3.15.3	100868	26	5121	1823	19657	49176800	253518	SRR17188280	Host-associated:Insecta
ERZ10357861	root:Host-associated:Insecta:Digestive system	metaspades	3.15.3	102909	18	6274	990	17976	44626402	434551	SRR7287210	Host-associated:Insecta
ERZ12407450	root:Host-associated:Insecta	metaspades	3.15.3	31820	13	1346	1157	5677	6672299	49209	SRR10418312	Host-associated:Insecta
ERZ10358781	root:Host-associated:Insecta:Digestive system	metaspades	3.15.3	48893	16	6199	1238	12951	38390441	278083	SRR7287225	Host-associated:Insecta
ERZ12420443	root:Host-associated:Insecta:Digestive system	metaspades	3.15.3	9421	5	663	1243	3161	2188474	5441	SRR13256651	Host-associated:Insecta
ERZ12420430	root:Host-associated:Insecta:Digestive system	metaspades	3.15.3	6089	5	616	213	507	325341	5441	SRR13256657	Host-associated:Insecta
ERZ10566542	root:Host-associated:Insecta:Digestive system	metaspades	3.15.3	113719	18	12731	686	12195	47935020	594831	SRR7287236	Host-associated:Insecta
ERZ12457411	root:Host-associated:Insecta	metaspades	3.15.3	251731	27	947	101	405	388433	5898	SRR13404637	Host-associated:Insecta
ERZ12593106	root:Host-associated:Insecta:Digestive system	metaspades	3.15.3	304543	52	2273	4287	38005	58366320	736095	SRR12180972	Host-associated:Insecta
ERZ12593120	root:Host-associated:Insecta:Digestive system	metaspades	3.15.3	243514	75	889	21461	110205	111343884	662454	SRR12181047	Host-associated:Insecta
ERZ10358648	root:Host-associated:Insecta:Digestive system	metaspades	3.15.3	77973	16	6771	1152	15468	47443573	521018	SRR7287231	Host-associated:Insecta
ERZ12420461	root:Host-associated:Insecta:Digestive system	metaspades	3.15.3	8254	5	594	315	736	456844	2072	SRR13256650	Host-associated:Insecta
ERZ12593119	root:Host-associated:Insecta:Digestive system	metaspades	3.15.3	179991	45	7576	1930	21507	72079285	890448	SRR12181028	Host-associated:Insecta
ERZ12593085	root:Host-associated:Insecta:Digestive system	metaspades	3.15.3	283133	39	5792	1243	29685	57939073	659911	SRR12180965	Host-associated:Insecta
ERZ12593181	root:Host-associated:Insecta:Digestive system	metaspades	3.15.3	295141	43	5356	1921	24067	61636129	757043	SRR12180992	Host-associated:Insecta
ERZ12593172	root:Host-associated:Insecta:Digestive system	metaspades	3.15.3	594948	161	2126	6185	64748	92899664	502683	SRR12180960	Host-associated:Insecta
ERZ9515140	root:Host-associated:Insecta:Digestive system	metaspades	3.15.3	260934	73	4270	3077	36413	80774788	1340292	SRR11267052	Host-associated:Insecta
ERZ10566515	root:Host-associated:Insecta:Digestive system	metaspades	3.15.3	125275	21	12429	754	13680	53436636	773995	SRR7287233	Host-associated:Insecta
ERZ12407479	root:Host-associated:Insecta	metaspades	3.15.3	12793	7	2100	24	210	309345	31593	SRR10418387	Host-associated:Insecta
ERZ12407430	root:Host-associated:Insecta	metaspades	3.15.3	125552	45	922	88	299	273082	10157	SRR10418303	Host-associated:Insecta
ERZ12593163	root:Host-associated:Insecta:Digestive system	metaspades	3.15.3	197874	61	2260	3830	29872	47943115	511101	SRR12180994	Host-associated:Insecta
ERZ9515141	root:Host-associated:Insecta:Digestive system	metaspades	3.15.3	275767	64	3623	4338	46858	90480487	264370	SRR11267048	Host-associated:Insecta
ERZ12593103	root:Host-associated:Insecta:Digestive system	metaspades	3.15.3	369291	72	3206	3410	37603	69604742	775275	SRR12181006	Host-associated:Insecta
ERZ12407470	root:Host-associated:Insecta	metaspades	3.15.3	60093	21	10131	2	38	74203	31918	SRR10418326	Host-associated:Insecta
ERZ12593125	root:Host-associated:Insecta:Digestive system	metaspades	3.15.3	3129007	76	1951	4060	26544	40585191	169674	SRR12180996	Host-associated:Insecta
ERZ12407421	root:Host-associated:Insecta	metaspades	3.15.3	111397	38	1353	55	282	337510	26757	SRR10418396	Host-associated:Insecta
ERZ12420467	root:Host-associated:Insecta	metaspades	3.15.3	60653	15	1317	58	304	368248	31936	SRR16972424	Host-associated:Insecta
ERZ10358623	root:Host-associated:Insecta:Digestive system	metaspades	3.15.3	81228	45	2859	2662	22798	42642313	358612	SRR7287241	Host-associated:Insecta
ERZ12420465	root:Host-associated:Insecta	metaspades	3.15.3	53844	14	1401	33	152	175245	14514	SRR16972392	Host-associated:Insecta
ERZ13292669	root:Host-associated:Mammals:Gastrointestinal tract:Intestine	metaspades	3.15.3	11789	8	883	5987	20498	18382480	29082	SRR5382270	Host-associated:Mammals
ERZ14864662	root:Host-associated:Mammals:Gastrointestinal tract:Intestine:Fecal	metaspades	3.15.3	204898	42	4327	14608	199534	419163787	466748	SRR15604617	Host-associated:Mammals
ERZ13410574	root:Host-associated:Mammals:Gastrointestinal tract	metaspades	3.15.3	12865	8	1191	8336	37236	41339928	52348	SRR12272187	Host-associated:Mammals
ERZ13410254	root:Host-associated:Mammals:Gastrointestinal tract:Intestine:Fecal	metaspades	3.15.3	114183	28	2856	6193	66432	118135497	275644	SRR12270112	Host-associated:Mammals
ERZ13405010	root:Host-associated:Mammals:Gastrointestinal tract:Intestine:Fecal	metaspades	3.15.3	111141	36	2605	18921	159352	292585084	563038	ERR3357624	Host-associated:Mammals
ERZ13410524	root:Host-associated:Mammals:Gastrointestinal tract	metaspades	3.15.3	7114	10	2492	1083	13231	20416670	157452	SRR12272180	Host-associated:Mammals
ERZ13410508	root:Host-associated:Mammals:Gastrointestinal tract	metaspades	3.15.3	18766	9	1376	11039	57061	69153929	81715	SRR12272245	Host-associated:Mammals
ERZ14864652	root:Host-associated:Mammals:Gastrointestinal tract:Intestine:Fecal	metaspades	3.15.3	116798	17	63053	319	10200	90524934	1215996	SRR15604539	Host-associated:Mammals
ERZ14212336	root:Host-associated:Mammals:Gastrointestinal tract:Intestine:Fecal	metaspades	3.15.3	74884	28	1962	5418	51097	74627178	300329	SRR16350208	Host-associated:Mammals
ERZ14864658	root:Host-associated:Mammals:Gastrointestinal tract:Intestine:Fecal	metaspades	3.15.3	164441	18	97977	59	3992	25735380	639547	SRR15604554	Host-associated:Mammals
ERZ13631971	root:Host-associated:Mammals:Gastrointestinal tract:Intestine	metaspades	3.15.3	696037	85	3726	19682	181148	383026643	243258	SRR12358617	Host-associated:Mammals
ERZ14425225	root:Host-associated:Mammals:Gastrointestinal tract:Intestine:Fecal	metaspades	3.15.3	65791	31	5883	4025	95380	202021963	813702	SRR19981122	Host-associated:Mammals
ERZ14425221	root:Host-associated:Mammals:Gastrointestinal tract:Intestine:Fecal	metaspades	3.15.3	55912	19	26674	1098	52857	154481174	528644	SRR19981115	Host-associated:Mammals
ERZ15143657	root:Host-associated:Mammals:Gastrointestinal tract:Intestine:Fecal	metaspades	3.15.3	208496	41	6296	8024	163738	373224426	753875	SRR15604557	Host-associated:Mammals
ERZ14231457	root:Host-associated:Mammals:Gastrointestinal tract:Intestine:Fecal	metaspades	3.15.3	106176	42	3060	13706	187424	327892707	424698	SRR15214601	Host-associated:Mammals
ERZ14864694	root:Host-associated:Mammals:Digestive system:Large intestine:Fecal	metaspades	3.15.3	83279	30	4009	6129	113135	212685017	502448	SRR18243786	Host-associated:Mammals
ERZ13410408	root:Host-associated:Mammals:Gastrointestinal tract:Intestine:Fecal	metaspades	3.15.3	156264	65	4023	14896	244882	469446439	591595	SRR19759407	Host-associated:Mammals
ERZ13692037	root:Host-associated:Mammals:Digestive system:Large intestine:Fecal	metaspades	3.15.3	10434	9	2884	1857	16117	28446959	99805	ERR346588	Host-associated:Mammals
ERZ13687095	root:Host-associated:Mammals:Gastrointestinal tract:Intestine:Fecal	metaspades	3.15.3	162786	47	848	5930	18057	15325441	11853	SRR13840093	Host-associated:Mammals
ERZ14499232	root:Host-associated:Mammals:Gastrointestinal tract:Intestine:Fecal	metaspades	3.15.3	54127	19	3302	5315	82777	146950110	399601	SRR18439549	Host-associated:Mammals
ERZ14650993	root:Host-associated:Mammals:Gastrointestinal tract:Intestine:Fecal	metaspades	3.15.3	984148	74	9048	11096	227426	642867301	607735	SRR15730551	Host-associated:Mammals
ERZ14212264	root:Host-associated:Mammals:Gastrointestinal tract:Intestine:Fecal	metaspades	3.15.3	89340	36	3938	5740	110091	201305265	368729	SRR14920964	Host-associated:Mammals
ERZ13692149	root:Host-associated:Mammals:Gastrointestinal tract:Intestine:Fecal	metaspades	3.15.3	1045308	85	2415	26321	273967	451785065	501531	ERR9465717	Host-associated:Mammals
ERZ12802864	root:Host-associated:Mammals:Digestive system:Large intestine:Fecal	metaspades	3.15.3	323983	64	3949	12631	195431	381839063	312300	ERR6760069	Host-associated:Mammals
ERZ15043455	root:Host-associated:Mammals:Gastrointestinal tract:Intestine:Fecal	metaspades	3.15.3	201779	44	10980	5861	164350	414768194	803370	SRR15604520	Host-associated:Mammals
ERZ14237988	root:Host-associated:Mammals:Digestive system:Large intestine:Fecal	metaspades	3.15.3	298903	53	966	25012	91412	87949196	140529	SRR16348860	Host-associated:Mammals
ERZ14212235	root:Host-associated:Mammals:Gastrointestinal tract:Intestine:Fecal	metaspades	3.15.3	92338	39	2420	20842	209768	340178760	298147	SRR14920942	Host-associated:Mammals
ERZ13696045	root:Host-associated:Mammals:Gastrointestinal tract:Intestine:Fecal	metaspades	3.15.3	128935	36	3469	7026	86021	166510507	383868	SRR13827515	Host-associated:Mammals
ERZ13292647	root:Host-associated:Mammals:Gastrointestinal tract:Intestine	metaspades	3.15.3	17324	8	1004	4410	16670	16149860	36833	SRR5382227	Host-associated:Mammals
ERZ14864786	root:Host-associated:Mammals:Gastrointestinal tract:Intestine:Fecal	metaspades	3.15.3	473587	83	3195	28768	360341	655480015	398966	SRR17684646	Host-associated:Mammals
ERZ12633655	root:Host-associated:Plants	metaspades	3.15.3	76556	17	1133	5825	20298	21076358	13927	SRR16552287	Host-associated:Plants
ERZ12302835	root:Host-associated:Plants:Rhizosphere	metaspades	3.15.3	3183	3	53783	46	1656	10328201	625880	DRR089568	Host-associated:Plants
ERZ12407344	root:Host-associated:Plants:Rhizosphere	metaspades	3.15.3	235500	183	638	1993	5117	3463760	5441	SRR5874361	Host-associated:Plants
ERZ12633417	root:Host-associated:Plants:Phylloplane	metaspades	3.15.3	182601	25	2134	2627	31035	44180306	588768	SRR10527389	Host-associated:Plants
ERZ12343732	root:Host-associated:Plants:Rhizosphere	metaspades	3.15.3	408409	84	937	63496	247184	237550063	567123	SRR17255014	Host-associated:Plants
ERZ12633814	root:Host-associated:Plants	metaspades	3.15.3	303615	82	787	16548	52341	43068252	18360	ERR3891530	Host-associated:Plants
ERZ12343779	root:Host-associated:Plants:Rhizosphere	metaspades	3.15.3	457001	84	1097	55707	248172	262982911	248687	SRR17255055	Host-associated:Plants
ERZ12633666	root:Host-associated:Plants	metaspades	3.15.3	120685	15	1063	4746	16319	16277354	11933	SRR16552241	Host-associated:Plants
ERZ12633650	root:Host-associated:Plants	metaspades	3.15.3	74385	15	979	6017	19458	18163210	8716	SRR16552275	Host-associated:Plants
ERZ12633693	root:Host-associated:Plants	metaspades	3.15.3	92656	22	1277	6438	23527	26561385	15817	SRR16552248	Host-associated:Plants
ERZ12633819	root:Host-associated:Plants	metaspades	3.15.3	346179	133	915	1296	4154	3731091	7460	ERR3891540	Host-associated:Plants
ERZ12302845	root:Host-associated:Plants:Rhizosphere	metaspades	3.15.3	1904538	499	139545	19	1655	10871803	670122	SRR9694907	Host-associated:Plants
ERZ12633707	root:Host-associated:Plants	metaspades	3.15.3	108642	40	1149	3787	12946	13694110	15267	SRR16552274	Host-associated:Plants
ERZ12343748	root:Host-associated:Plants:Rhizosphere	metaspades	3.15.3	484982	88	1037	68618	294697	303209099	429461	SRR17255011	Host-associated:Plants
ERZ12633710	root:Host-associated:Plants	metaspades	3.15.3	89103	36	915	12430	39288	35231222	16563	SRR16552259	Host-associated:Plants
ERZ12633800	root:Host-associated:Plants	metaspades	3.15.3	486236	112	1436	5232	19248	23334408	15876	ERR3891513	Host-associated:Plants
ERZ12303505	root:Host-associated:Plants:Rhizosphere	metaspades	3.15.3	659062	164	756	96669	311435	254524832	51401	ERR5385020	Host-associated:Plants
ERZ12633823	root:Host-associated:Plants	metaspades	3.15.3	981743	226	944	20	86	83552	6419	ERR3891538	Host-associated:Plants
ERZ12633437	root:Host-associated:Plants:Rhizosphere	metaspades	3.15.3	598573	110	1326	82764	495855	594329557	1051094	SRR14536435	Host-associated:Plants
ERZ12633685	root:Host-associated:Plants	metaspades	3.15.3	130511	18	1227	6210	22027	24155106	15946	SRR16552221	Host-associated:Plants
ERZ12303507	root:Host-associated:Plants:Rhizosphere	metaspades	3.15.3	685960	165	779	141925	482566	408277901	150067	ERR5385029	Host-associated:Plants
ERZ12633441	root:Host-associated:Plants:Rhizosphere	metaspades	3.15.3	607844	98	1614	66708	433974	571634964	1246657	SRR14536365	Host-associated:Plants
ERZ12343728	root:Host-associated:Plants:Rhizosphere	metaspades	3.15.3	428250	85	969	64822	260870	256914988	128700	SRR17255044	Host-associated:Plants
ERZ12633749	root:Host-associated:Plants	metaspades	3.15.3	179410	45	824	28984	89520	75470223	18478	ERR5032763	Host-associated:Plants
ERZ12633764	root:Host-associated:Plants	metaspades	3.15.3	107492	22	1199	11901	43087	46487890	17231	ERR5032758	Host-associated:Plants
ERZ12633795	root:Host-associated:Plants	metaspades	3.15.3	279582	99	1243	4347	15046	16655251	13313	ERR3891507	Host-associated:Plants
ERZ12633747	root:Host-associated:Plants	metaspades	3.15.3	150636	42	1249	5042	18120	20147049	17341	ERR5032745	Host-associated:Plants
ERZ12633746	root:Host-associated:Plants	metaspades	3.15.3	144611	37	1007	2942	10008	9669336	21420	ERR5032740	Host-associated:Plants
ERZ12633488	root:Host-associated:Plants:Rhizosphere	metaspades	3.15.3	331402	98	675	54991	166998	126636544	24337	SRR15517655	Host-associated:Plants
ERZ12633518	root:Host-associated:Plants:Rhizosphere	metaspades	3.15.3	526023	152	700	97057	278158	208669187	23114	SRR15517669	Host-associated:Plants
ERZ21848999	root:Host-associated:Porifera	metaspades	3.15.3	424895	71	2077	28606	181082	290076482	306420	ERR3265217	Host-associated:Porifera
ERZ21848997	root:Host-associated:Porifera	metaspades	3.15.3	28	5	577	23	54	33437	1116	ERR3265220	Host-associated:Porifera
ERZ21849000	root:Host-associated:Porifera	metaspades	3.15.3	280924	62	2865	21453	177360	336553223	301701	ERR3265218	Host-associated:Porifera
ERZ12815466	root:Mixed	metaspades	3.15.3	19051	12	750	1072	3433	2779016	10025	ERR1103457	Mixed
ERZ12815468	root:Mixed	metaspades	3.15.3	18533	16	4575	2201	26722	58056098	193037	ERR1103460	Mixed
ERZ12815473	root:Mixed	metaspades	3.15.3	30139	17	3766	4721	53833	104527545	248357	ERR1103455	Mixed
ERZ12815465	root:Mixed	metaspades	3.15.3	18165	9	680	1059	2834	2035482	3538	ERR1103458	Mixed
